# Genomes of the entomopathogenic nematode *Steinernema hermaphroditum* and its associated bacteria

**DOI:** 10.1101/2025.01.09.632278

**Authors:** Erich M. Schwarz, Anil Baniya, Jennifer K. Heppert, Hillel T. Schwartz, Chieh-Hsiang Tan, Igor Antoshechkin, Paul W. Sternberg, Heidi Goodrich-Blair, Adler R. Dillman

**Affiliations:** Department of Molecular Biology and Genetics, Cornell University, Biotechnology 407, Ithaca, NY 14853, U.S.A; Department of Nematology, University of California-Riverside, 900 University Ave., Riverside, CA 92521, U.S.A; Department of Microbiology, University of Tennessee-Knoxville, 1311 Cumberland Ave., Knoxville, TN 37996, U.S.A; Division of Biology and Biological Engineering, California Institute of Technology, 1200 E. California Blvd., Pasadena, CA 91125, U.S.A

## Abstract

As an entomopathogenic nematode (EPN), *Steinernema hermaphroditum* parasitizes insect hosts and harbors symbiotic *Xenorhabdus griffinae* bacteria. In contrast to other Steinernematids, *S. hermaphroditum* has hermaphroditic genetics, offering the experimental scope found in *Caenorhabditis elegans*. To enable biological analysis of *S. hermaphroditum*, we have assembled and analyzed its reference genome. This genome assembly has five chromosomal scaffolds and 83 unassigned scaffolds totaling 90.7 Mb, with 19,426 protein-coding genes having a BUSCO completeness of 88.0%. Its autosomes show higher densities of strongly conserved genes in their centers, as in *C. elegans*, but repetitive elements are evenly distributed along all chromosomes, rather than with higher arm densities as in *C. elegans*. Either when comparing protein motif frequencies between nematode species or when analyzing gene family expansions during nematode evolution, we observed two categories of genes preferentially associated with the origin of *Steinernema or S. hermaphroditum:* orthologs of venom genes in *S. carpocapsae* or *S. feltiae*; and some types of chemosensory G protein-coupled receptors, despite the tendency of parasitic nematodes to have reduced numbers of chemosensory genes. Three-quarters of venom orthologs occurred in gene clusters, with the larger clusters comprising functionally diverse pathogenicity islands rather than paralogous repeats of a single venom gene. While assembling the genome of *S. hermaphroditum*, we coassembled bacterial genomes, finding sequence data for not only the known symbiont, *X. griffinae*, but also for eight other bacterial genera. All eight genera have previously been observed to be associated with Steinernema species or the EPN *Heterorhabditis*, and may constitute a “second bacterial circle” of EPNs. The genome assemblies of *S. hermaphroditum* and its associated bacteria will enable use of these organisms as a model system for both entomopathogenicity and symbiosis.
