## Supplementary Table S1 for "Genomes of the entomopathogenic nematode *Steinernema hermaphroditum* and its associated bacteria"

### Sheet: Sequence libraries
Library ID	Description	SRA accession	BioProject accession	BioSample accession	Number of reads	Total sequence in nt	Mean read length in nt
Sherm_ONT.01	Steinernema hermaphroditum PS9179 Nanopore genomic DNA reads	SRX20671584	PRJNA982879	SAMN35716454	1027342	12495775273	12163.2
Sherm_ILL.01	Steinernema hermaphroditum PS9179 Illumina genomic DNA reads	SRX20671585	PRJNA982879	SAMN35716454	64973048	9647477520	148.5
Sherm_Omni-C.01	Steinernema hermaphroditum PS9179 Omni-C (Dovetail/Cantata Bio Hi-C) genomic DNA reads	SRX20671586	PRJNA982879	SAMN35716454	238648644	35690657416	149.6
S_herm_PS9179_mixed_stage	Steinernema hermaphroditum PS9179 mixed-stage hermaphrodite RNA-seq reads	SRX20672708	PRJNA982879	SAMN35725531	40232578	5982796817	148.7
S_herm_PS9179_IJs	Steinernema hermaphroditum PS9179 infective juvenile (IJ) hermaphrodite RNA-seq reads	SRX20672840	PRJNA982879	SAMN35725606	38678024	5762754830	149.0
