## Supplementary Table S4 for "Genomes of the entomopathogenic nematode *Steinernema hermaphroditum* and its associated bacteria"

### Sheet: Motifs or orths vs. clusters
Cluster	Motif or Orthology Group	Motif-Orth_genes	Cluster_genes	Motif-Orth.Cluster_overlap	Exp_rand_overlap	Enrichment	q-value
Sherm_III.w565g.Cluster1	Asp [PF00026.27]	55	24	4	0.0679432	58.8727	0.000926746
Sherm_III.w565g.Cluster1	OG0000000	62	24	15	0.0765905	195.847	8.57306e-29
Sherm_III.w565g.Cluster1	OG0000022	17	24	4	0.0210006	190.471	2.44522e-05
Sherm_III.w565g.Cluster1	OG0013752	2	24	2	0.00247066	809.5	0.00565463
Sherm_III.w565g.Cluster1	TAXi_N [PF14543.10]	25	24	4	0.0308833	129.52	5.28516e-05
Sherm_III.w565g.Cluster1	Trypsin [PF00089.30]	137	24	17	0.16924	100.449	1.48721e-28
Sherm_III.w565g.Cluster10	OG0001941	3	4	2	0.000617665	3238	0.00110627
Sherm_III.w565g.Cluster12	OG0014826	3	5	3	0.000772082	3885.6	9.49193e-08
Sherm_III.w565g.Cluster2	CAP [PF00188.30]	26	10	6	0.0133827	448.338	3.06519e-12
Sherm_III.w565g.Cluster2	OG0000034	15	10	6	0.00772082	777.12	1.631e-13
Sherm_III.w565g.Cluster3	OG0000357	2	2	2	0.000205888	9714	6.14634e-05
Sherm_III.w565g.Cluster3	Peptidase_S28 [PF05577.16]	10	2	2	0.00102944	1942.8	0.00113219
Sherm_III.w565g.Cluster5	OG0008999	2	6	2	0.000617665	3238	0.000921951
Sherm_III.w565g.Cluster6	Astacin [PF01400.28]	81	47	5	0.195954	25.5162	0.00176448
Sherm_III.w565g.Cluster6	Gp-FAR-1 [PF05823.16]	40	47	7	0.0967676	72.3383	1.26662e-08
Sherm_III.w565g.Cluster6	OG0000000	62	47	14	0.14999	93.3397	8.56826e-21
Sherm_III.w565g.Cluster6	OG0000013	23	47	4	0.0556413	71.889	0.000746224
Sherm_III.w565g.Cluster6	OG0000201	4	47	3	0.00967676	310.021	0.0003073
Sherm_III.w565g.Cluster6	OG0003308	5	47	3	0.0120959	248.017	0.000511297
Sherm_III.w565g.Cluster6	Peptidase_C1_2 [PF03051.19]	13	47	3	0.0314495	95.3912	0.00354304
Sherm_III.w565g.Cluster6	ShK [PF01549.28]	113	47	6	0.273368	21.9484	0.000473953
Sherm_III.w565g.Cluster6	Trypsin [PF00089.30]	137	47	14	0.331429	42.2413	5.06689e-16
Sherm_III.w565g.Cluster7	OG0023613	3	2	2	0.000308833	6476	0.00018439
Sherm_I.w565g.Cluster11	OG0000013	23	14	8	0.016574	482.683	3.38362e-17
Sherm_I.w565g.Cluster11	OG0002050	2	14	2	0.00144122	1387.71	0.00279659
Sherm_I.w565g.Cluster11	Peptidase_M13_N [PF05649.17]	15	14	3	0.0108091	277.543	0.000320121
Sherm_I.w565g.Cluster11	Peptidase_M13 [PF01431.25]	41	14	3	0.029545	101.54	0.00494504
Sherm_I.w565g.Cluster11	ShK [PF01549.28]	113	14	9	0.0814289	110.526	5.10712e-14
Sherm_I.w565g.Cluster12	OG0001739	10	11	8	0.00566193	1412.95	1.71285e-22
Sherm_I.w565g.Cluster13	Col_cuticle_N [PF01484.21]	170	12	8	0.105003	76.1882	6.64314e-11
Sherm_I.w565g.Cluster13	Collagen [PF01391.22]	192	12	8	0.118592	67.4583	8.92956e-11
Sherm_I.w565g.Cluster13	OG0000031	20	12	8	0.0123533	647.6	1.43569e-18
Sherm_I.w565g.Cluster14	Col_cuticle_N [PF01484.21]	170	5	4	0.0437513	91.4259	0.000108905
Sherm_I.w565g.Cluster14	Collagen [PF01391.22]	192	5	4	0.0494132	80.95	0.000108905
Sherm_I.w565g.Cluster14	OG0000005	29	5	4	0.00746345	535.945	2.31877e-07
Sherm_I.w565g.Cluster17	OG0019064	4	2	2	0.000411777	4857	0.000368781
Sherm_I.w565g.Cluster17	TAXi_N [PF14543.10]	25	2	2	0.00257361	777.12	0.00754793
Sherm_I.w565g.Cluster18	Inhibitor_I29 [PF08246.16]	22	2	2	0.00226477	883.091	0.00290595
Sherm_I.w565g.Cluster18	Peptidase_C1_2 [PF03051.19]	13	2	2	0.00133827	1494.46	0.00196246
Sherm_I.w565g.Cluster18	Peptidase_C1 [PF00112.27]	33	2	2	0.00339716	588.727	0.00442812
Sherm_I.w565g.Cluster19	1-cysPrx_C [PF10417.13]	7	6	2	0.00216183	925.143	0.00791989
Sherm_I.w565g.Cluster19	OG0001129	5	6	2	0.00154416	1295.2	0.00460786
Sherm_I.w565g.Cluster19	OG0034057	2	6	2	0.000617665	3238	0.000921951
Sherm_I.w565g.Cluster2	OG0006741	3	6	3	0.000926498	3238	1.89839e-07
Sherm_I.w565g.Cluster3	His_Phos_2 [PF00328.26]	26	9	3	0.0120445	249.077	0.000211019
Sherm_I.w565g.Cluster3	OG0000166	7	9	6	0.00324274	1850.29	9.13776e-17
Sherm_I.w565g.Cluster3	OG0000509	5	9	3	0.00231624	1295.2	3.98476e-06
Sherm_I.w565g.Cluster3	Rad60-SLD [PF11976.12]	19	9	6	0.00880173	681.684	1.44752e-13
Sherm_I.w565g.Cluster3	Ubiquitin_2 [PF14560.10]	13	9	5	0.00602224	830.256	1.11175e-11
Sherm_I.w565g.Cluster3	ubiquitin [PF00240.27]	30	9	6	0.0138975	431.733	1.58161e-12
Sherm_I.w565g.Cluster4	Zona_pellucida [PF00100.27]	21	2	2	0.00216183	925.143	0.00528355
Sherm_I.w565g.Cluster7	Col_cuticle_N [PF01484.21]	170	9	7	0.0787523	88.8863	5.84361e-10
Sherm_I.w565g.Cluster7	Collagen [PF01391.22]	192	9	7	0.0889438	78.7014	6.93504e-10
Sherm_I.w565g.Cluster7	OG0000031	20	9	7	0.00926498	755.533	1.56146e-16
Sherm_N.w565g.Cluster11	OG0000251	6	3	2	0.000926498	2158.67	0.00276547
Sherm_N.w565g.Cluster11	TILa [PF12714.11]	12	3	2	0.001853	1079.33	0.00452658
Sherm_N.w565g.Cluster11	VWD [PF00094.29]	16	3	2	0.00247066	809.5	0.00452658
Sherm_N.w565g.Cluster12	OG0000087	13	3	3	0.00200741	1494.46	2.71469e-06
Sherm_N.w565g.Cluster12	SapB_2 [PF03489.21]	9	3	3	0.00138975	2158.67	3.2638e-07
Sherm_N.w565g.Cluster13	OG0001002	2	4	2	0.000411777	4857	0.000368781
Sherm_N.w565g.Cluster14	Actin [PF00022.23]	16	5	3	0.00411777	728.55	2.17369e-05
Sherm_N.w565g.Cluster14	OG0000195	8	5	3	0.00205888	1457.1	5.31343e-06
Sherm_N.w565g.Cluster15	BD-FAE [PF20434.2]	40	5	3	0.0102944	291.42	0.000239014
Sherm_N.w565g.Cluster15	COesterase [PF00135.32]	43	5	3	0.0110665	271.088	0.000239014
Sherm_N.w565g.Cluster15	OG0000060	12	5	3	0.00308833	971.4	2.08677e-05
Sherm_N.w565g.Cluster16	OG0002047	2	5	2	0.000514721	3885.6	0.000614634
Sherm_N.w565g.Cluster16	XendoU [PF09412.14]	4	5	3	0.00102944	2914.2	1.55407e-07
Sherm_N.w565g.Cluster18	OG0000248	10	17	7	0.00875026	799.976	1.30555e-16
Sherm_N.w565g.Cluster18	OG0009513	4	17	3	0.0035001	857.118	1.2902e-05
Sherm_N.w565g.Cluster2	DPBB_1 [PF03330.22]	8	2	2	0.000823554	2428.5	0.000704474
Sherm_N.w565g.Cluster2	OG0000618	8	2	2	0.000823554	2428.5	0.00172098
Sherm_N.w565g.Cluster20	OG0000351	5	5	3	0.0012868	2331.36	9.49047e-07
Sherm_N.w565g.Cluster20	Peptidase_S10 [PF00450.26]	12	5	3	0.00308833	971.4	8.54212e-06
Sherm_N.w565g.Cluster4	OG0000002	36	5	3	0.00926498	323.8	0.000675998
Sherm_N.w565g.Cluster9	OG0002507	2	3	2	0.000308833	6476	0.00018439
Sherm_V.w565g.Cluster1	Cu-oxidase_2 [PF07731.18]	6	7	2	0.00216183	925.143	0.00263996
Sherm_V.w565g.Cluster1	Cu-oxidase_3 [PF07732.19]	6	7	2	0.00216183	925.143	0.00263996
Sherm_V.w565g.Cluster1	Cu-oxidase [PF00394.26]	6	7	2	0.00216183	925.143	0.00263996
Sherm_V.w565g.Cluster1	OG0000521	4	7	2	0.00144122	1387.71	0.00645034
Sherm_V.w565g.Cluster1	OG0000526	5	7	2	0.00180152	1110.17	0.00645034
Sherm_V.w565g.Cluster10	Abhydrolase_1 [PF00561.24]	48	18	3	0.0444719	67.4583	0.00667834
Sherm_V.w565g.Cluster10	BetaGal_ABD_1 [PF21317.1]	3	18	2	0.00277949	719.556	0.00164886
Sherm_V.w565g.Cluster10	BetaGal_gal-bd [PF21467.1]	3	18	2	0.00277949	719.556	0.00164886
Sherm_V.w565g.Cluster10	CBFD_NFYB_HMF [PF00808.27]	67	18	4	0.0620754	64.4378	0.000452393
Sherm_V.w565g.Cluster10	CENP-T_C [PF15511.10]	14	18	4	0.012971	308.381	1.21833e-06
Sherm_V.w565g.Cluster10	Glyco_hydro_35 [PF01301.23]	3	18	2	0.00277949	719.556	0.00164886
Sherm_V.w565g.Cluster10	Lipase_3 [PF01764.29]	30	18	4	0.0277949	143.911	2.20323e-05
Sherm_V.w565g.Cluster10	OG0000054	11	18	4	0.0101915	392.485	9.82891e-07
Sherm_V.w565g.Cluster10	OG0000072	11	18	4	0.0101915	392.485	9.82891e-07
Sherm_V.w565g.Cluster10	OG0000611	3	18	2	0.00277949	719.556	0.00939874
Sherm_V.w565g.Cluster10	TAF [PF02969.21]	9	18	4	0.00833848	479.704	3.07598e-07
Sherm_V.w565g.Cluster11	OG0000002	36	18	8	0.0333539	239.852	3.0165e-14
Sherm_V.w565g.Cluster11	OG0008386	2	18	2	0.001853	1079.33	0.00470195
Sherm_V.w565g.Cluster11	TIL [PF01826.21]	73	18	12	0.0676343	177.425	2.64708e-22
Sherm_V.w565g.Cluster13	DPBB_1 [PF03330.22]	8	3	2	0.00123533	1619	0.00211299
Sherm_V.w565g.Cluster13	OG0000618	8	3	2	0.00123533	1619	0.00516186
Sherm_V.w565g.Cluster14	CAP [PF00188.30]	26	3	3	0.00401482	747.231	1.01022e-05
Sherm_V.w565g.Cluster14	OG0000034	15	3	3	0.00231624	1295.2	4.31883e-06
Sherm_V.w565g.Cluster3	OG0000302	5	9	4	0.00231624	1726.93	1.23113e-09
Sherm_V.w565g.Cluster3	Peptidase_M14 [PF00246.28]	23	9	4	0.0106547	375.42	4.44603e-07
Sherm_V.w565g.Cluster3	Propep_M14 [PF02244.20]	14	9	4	0.00648548	616.762	1.00706e-07
Sherm_V.w565g.Cluster4	Asp [PF00026.27]	55	5	4	0.0141548	282.589	6.80761e-07
Sherm_V.w565g.Cluster4	OG0000022	17	5	4	0.00437513	914.259	2.32471e-08
Sherm_V.w565g.Cluster4	TAXi_N [PF14543.10]	25	5	4	0.00643401	621.696	5.05625e-08
Sherm_V.w565g.Cluster5	Amino_oxidase [PF01593.28]	11	3	3	0.00169858	1766.18	6.41104e-07
Sherm_V.w565g.Cluster5	NAD_binding_8 [PF13450.10]	28	3	3	0.00432366	693.857	6.36442e-06
Sherm_V.w565g.Cluster5	OG0000552	3	3	3	0.000463249	6476	9.49193e-09
Sherm_V.w565g.Cluster7	Cystatin [PF00031.25]	12	4	3	0.00247066	1214.25	3.41803e-06
Sherm_V.w565g.Cluster7	OG0001147	4	4	3	0.000823554	3642.75	1.51865e-07
Sherm_X.w565g.Cluster1	Gal_mutarotas_2 [PF13802.10]	4	3	2	0.000617665	3238	0.000150948
Sherm_X.w565g.Cluster1	Glyco_hydro_31_2nd [PF01055.30]	5	3	2	0.000772082	2590.4	0.000188679
Sherm_X.w565g.Cluster1	Glyco_hydro_31_3rd [PF21365.1]	4	3	2	0.000617665	3238	0.000150948
Sherm_X.w565g.Cluster1	OG0000386	2	3	2	0.000308833	6476	0.00018439
Sherm_X.w565g.Cluster1	Trefoil [PF00088.22]	2	3	2	0.000308833	6476	7.54793e-05
Sherm_X.w565g.Cluster11	OG0001971	2	2	2	0.000205888	9714	6.14634e-05
Sherm_X.w565g.Cluster11	PAN_1 [PF00024.30]	30	2	2	0.00308833	647.6	0.00547225
Sherm_X.w565g.Cluster11	PAN_3 [PF08277.16]	2	2	2	0.000205888	9714	2.51598e-05
Sherm_X.w565g.Cluster13	LBP_BPI_CETP_C [PF02886.21]	16	3	2	0.00247066	809.5	0.00452658
Sherm_X.w565g.Cluster13	LBP_BPI_CETP [PF01273.29]	11	3	2	0.00169858	1177.45	0.00415008
Sherm_X.w565g.Cluster13	OG0001731	3	3	2	0.000463249	4317.33	0.000553152
Sherm_X.w565g.Cluster3	OG0000578	3	5	2	0.000772082	2590.4	0.00184371
Sherm_X.w565g.Cluster4	TILa [PF12714.11]	12	6	4	0.00370599	1079.33	5.93682e-09
