## Supplementary Table S6 for "Genomes of the entomopathogenic nematode *Steinernema hermaphroditum* and its associated bacteria"

### Sheet: Software
Software	Purpose	Main web site (URL) or code location	Bioconda source (if used)	Online documentation
3D-DNA	Hi-C scaffolding of genomic DNA assembly contigs	https://github.com/theaidenlab/3d-dna		http://aidenlab.org/assembly/manual_180322.pdf
AGAT	Convert diversely formatted GFF files into a uniform GFF3 format (or other annotation formats)	https://github.com/NBISweden/AGAT	https://bioconda.github.io/recipes/agat/README.html	https://nbisweden.github.io/AGAT
ape	Analyzing and manipulating phylogenetic trees and other evolutionary data	https://cran.r-project.org/web/packages/ape/index.html		https://cran.r-project.org/web/packages/ape/ape.pdf
AUGUSTUS	Protein-coding gene prediction	https://github.com/Gaius-Augustus/Augustus		https://github.com/Gaius-Augustus/Augustus/blob/master/docs/RUNNING-AUGUSTUS.md
BamTools	Reading, writing, and manipulating BAM (genome alignment) files	https://github.com/pezmaster31/bamtools		https://github.com/pezmaster31/bamtools/wiki
BEDOPS	Computing overlaps or distances between genomic features	https://github.com/bedops/bedops	https://bioconda.github.io/recipes/bedops/README.html	https://bedops.readthedocs.io/en/latest
BEDtools	Identifying overlapping or non-overlapping sets of genomic features ("genome arithmetic")	https://github.com/arq5x/bedtools2	https://bioconda.github.io/recipes/bedtools/README.html	https://bedtools.readthedocs.io/en/latest/
bioconda	Repository for self-contained, self-installing, versioned, and documented bioinformatics software packages	https://bioconda.github.io	https://bioconda.github.io	https://bioconda.github.io/tutorials/index.html
BLAST	Find regions of local similarity between DNA or protein sequences	https://ftp.ncbi.nlm.nih.gov/blast/executables/blast+/LATEST	https://bioconda.github.io/recipes/blast/README.html	https://blast.ncbi.nlm.nih.gov/doc/blast-help
BRAKER2	Protein-coding gene prediction	https://github.com/Gaius-Augustus/BRAKER
BUSCO	Determine completeness of genomes, transcriptomes, or proteomes by comparison with conserved single gene sets	https://gitlab.com/ezlab/busco	https://bioconda.github.io/recipes/busco/README.html	https://busco.ezlab.org/busco_userguide.html
BWA	Mapping short Illumina sequence reads to a genome sequence	https://github.com/lh3/bwa		https://bio-bwa.sourceforge.net/bwa.shtml
cdbfasta	Indexing and retrieving sequences for FASTA files	https://github.com/gpertea/cdbfasta
CAFE	Statistically analyzing changes in gene family size over a phylogeny	https://github.com/hahnlab/CAFE5	https://bioconda.github.io/recipes/cafe/README.html
CafePlotter	Plotting gene family expansion/contraction results from CAFE5	https://github.com/moshi4/CafePlotter
CD-HIT	Selection of nonredundant subsets of proteomes	https://sites.google.com/view/cd-hit	https://bioconda.github.io/recipes/cd-hit/README.html	https://github.com/weizhongli/cdhit/wiki
cdbfasta	CDB (Constant DataBase) indexing and retrieval tools for FASTA files	https://github.com/gpertea/cdbfasta
CheckM	Assessing microbial genome completeness	https://ecogenomics.github.io/CheckM		https://github.com/Ecogenomics/CheckM/wiki
DIAMOND	Protein and DNA searches at up to 10,000x the speed of BLAST	https://github.com/bbuchfink/diamond		https://github.com/bbuchfink/diamond/wiki
edgeR	Differential RNA-seq gene expression analysis	https://bioconductor.org/packages/release/bioc/html/edgeR.html	https://bioconda.github.io/recipes/bioconductor-edger/README.html	https://bioconductor.org/packages/release/bioc/vignettes/edgeR/inst/doc/edgeR.pdf
EnTAP	Annotating protein sequences with Gene Ontology (GO) terms	https://github.com/harta55/EnTAP		https://entap.readthedocs.io/en/latest
fastp	Trimming low-quality residues and linkers from Illumina sequence reads	https://github.com/OpenGene/fastp	https://bioconda.github.io/recipes/fastp/README.html
FCS-GX	Detecting contaminant sequences in genome assemblies with NCBI's GenBank pipeline	https://github.com/ncbi/fcs/raw/main/dist/fcs.py; https://github.com/ncbi/fcs/raw/main/examples/fcsgx_test.fa.gz; [and] https://ftp.ncbi.nlm.nih.gov/genomes/TOOLS/FCS/releases/latest/fcs-gx.sif	[Required singularity to run, not bioconda]
FigTree	Visualizing phylogenetic trees	https://github.com/rambaut/figtree		http://tree.bio.ed.ac.uk/software/figtree/
GTDB-Tk	Taxonomically classifying bacterial and archaeal genomes based on the Genome Database Taxonomy (GTDB)	https://github.com/Ecogenomics/GTDBTk		https://ecogenomics.github.io/GTDBTk
GALEON	Identify gene clusters in a genome	https://github.com/molevol-ub/galeon		https://www.ub.edu/softevol/galeon
GeneMark-ES/ET	Protein-coding gene prediction	http://exon.gatech.edu/GeneMark
GenomeThreader	Predict protein-coding gene structures	https://genomethreader.org		https://genomethreader.org/doc/gthmanual.pdf
GenomeTools	Parse, filter, or reformat genome sequence or annotation files	http://genometools.org
getorf (from EMBOSS)	Finding and extracting open reading frames (ORFs) from DNA sequences	http://emboss.open-bio.org	https://bioconda.github.io/recipes/emboss/README.html	http://emboss.open-bio.org/rel/dev/apps/getorf.html
gffread	GFF/GTF utility providing format conversions and FASTA sequence extraction (etc.)	https://github.com/gpertea/gffread	https://bioconda.github.io/recipes/gffread/README.html	https://ccb.jhu.edu/software/stringtie/gff.shtml#gffread
Guppy	Reading nucleotides from raw Oxford Nanopore electronic sequencing traces	https://community.nanoporetech.com/nanopore_learning/lessons/guppy-introduction-and-installation
HISAT2	Mapping short Illumina sequence reads to genomic DNA	https://daehwankimlab.github.io/hisat2/download		https://daehwankimlab.github.io/hisat2/manual
HMMER	Detecting protein motifs via HMMs	http://hmmer.org	https://bioconda.github.io/recipes/hmmer/README.html	http://eddylab.org/software/hmmer/Userguide.pdf
INFERNAL	Searching DNA sequence databases for RNA structure and sequence similarities	http://eddylab.org/infernal	https://bioconda.github.io/recipes/infernal/README.html	http://eddylab.org/infernal/Userguide.pdf
InterProScan	Detecting protein motifs via a consensus of several profiles	https://www.ebi.ac.uk/interpro/download/InterProScan		https://interpro-documentation.readthedocs.io/en/latest/interproscan.html
IQ-TREE	Compute species phylogeny for divergence time estimates	http://www.iqtree.org	https://bioconda.github.io/recipes/iqtree/README.html	http://www.iqtree.org/doc
Juicebox	Visualization and analysis software for Hi-C data	https://github.com/aidenlab/Juicebox		https://github.com/aidenlab/Juicebox/wiki
Juicer	Generating Hi-C maps from Illumina Hi-C (or Omni-C) reads	https://github.com/aidenlab/juicer		https://github.com/aidenlab/juicer/wiki
Kaiju	Taxonomically classifying sequencing reads against a microbial database	https://github.com/bioinformatics-centre/kaiju		https://bioinformatics-centre.github.io/kaiju
khmer	Filtering sequence reads by k-mer counting in a Bloom filter	https://github.com/dib-lab/khmer	https://bioconda.github.io/recipes/khmer/README.html	https://khmer.readthedocs.io/en/latest/
lastz	Aligning two DNA sequences (e.g., at genome scale)	https://github.com/lastz/lastz		https://lastz.github.io/lastz
Liftoff	Mapping genomic coordinates of GFF/GTF annotations between genome sequences	https://github.com/agshumate/Liftoff	https://bioconda.github.io/recipes/liftoff/README.html
LTR_retriever	Identifying LTR retrotransposons	https://github.com/oushujun/LTR_retriever
MakeHub	Generating UCSC assembly hubs	https://github.com/Gaius-Augustus/MakeHub
mamba	Installing and running bioconda environments (replaces conda)	Mambaforge-pypy3-22.11.1-4-Linux-x86_64.sh
MAFFT	Generating multiple alignments of amino acid or nucleotide sequences	https://mafft.cbrc.jp/alignment/software		https://mafft.cbrc.jp/alignment/software/manual/manual.html
mcmctree and codeml (from PAML)	Bayesian estimation of species divergence times incorporating uncertainties in fossil calibrations (mcmctree).	https://github.com/abacus-gene/paml	https://bioconda.github.io/recipes/paml/README.html	https://github.com/abacus-gene/paml/wiki
MEME	Computing q-values with its qvalue program	https://meme-suite.org/meme	https://bioconda.github.io/recipes/meme/README.html	https://meme-suite.org/meme/doc/qvalue.html
minimap2	Aligning pairwise genomic and spliced DNA sequences	https://github.com/lh3/minimap2	https://bioconda.github.io/recipes/minimap2/README.html	https://lh3.github.io/minimap2
MUMMER4	Align genome sequences and visualize their alignments	https://mummer4.github.io	https://bioconda.github.io/recipes/mummer4/README.html	https://mummer4.github.io/manual/manual.html
Ncoils	Predicting coiled-coil protein sequences	http://www.russelllab.org/coils/coils.tar.gz
NINJA	Inferring large-scale neighbor-joining phylogenies	https://github.com/TravisWheelerLab/NINJA
OrthoFinder	Identifying orthology groups in proteomes	https://github.com/davidemms/OrthoFinder	https://bioconda.github.io/recipes/orthofinder/README.html	https://davidemms.github.io
Perl scripts by Schwarz et al.	Various specialized tasks	https://github.com/SchwarzEM/ems_perl
Phobius	Predicting signal and transmembrane protein sequences	https://phobius.sbc.su.se/data.html		https://phobius.sbc.su.se/instructions.html
ProtHint	Predicting and scoring hints for protein-coding gene structures from known protein sequences	https://github.com/gatech-genemark/ProtHint
POLCA (from MaSuRCA)	Error-correction of genome assemblies with Illumina short-read sequencing reads	https://github.com/alekseyzimin/masurca	https://bioconda.github.io/recipes/masurca/README.html	https://masurca.blogspot.com/
porechop	Trimming low-quality residues and linkers from Oxford Nanopore sequence reads	https://github.com/rrwick/Porechop	https://bioconda.github.io/recipes/porechop/README.html
PSEG	Identifying low-complexity protein sequences	ftp://ftp.ncbi.nlm.nih.gov/pub/seg/pseg
Racon	Error-correction of contigs with long (e.g., Oxford Nanopore) sequencing reads	https://github.com/lbcb-sci/racon	https://bioconda.github.io/recipes/racon/README.html
Raven	Assemble genomic DNA contigs from long (e.g., Oxford Nanopore) sequencing reads	https://github.com/lbcb-sci/raven	https://bioconda.github.io/recipes/raven-assembler/README.html
RECON	De novo identification of repetitive DNA element families in a genome sequence	http://www.repeatmasker.org/RepeatModeler/RECON-1.08.tar.gz [RepeatModeler-specific implementation]
RepeatMasker	Search and annotate genomic DNA sequences for interspersed repeats and low complexity DNA sequences	https://www.repeatmasker.org/RepeatMasker		https://www.repeatmasker.org/webrepeatmaskerhelp.html
RepeatModeler2	De novo identification of repetitive DNA element families in a genome sequence	https://www.repeatmasker.org/RepeatModeler
RepeatScout	De novo identification of repetitive DNA element families in a genome sequence	http://www.repeatmasker.org/RepeatScout-1.0.6.tar.gz [RepeatModeler-specific implementation]
RMBlast	Searching DNA with a RepeatMasker-compatible version of the standard NCBI blastn program	https://www.repeatmasker.org/rmblast
Salmon	RNA-seq analysis	https://github.com/COMBINE-lab/salmon	https://bioconda.github.io/recipes/salmon/README.html	https://combine-lab.github.io/salmon
SAMtools	Reading, writing, and manipulating SAM (genome alignment) files	https://github.com/samtools/samtools	https://bioconda.github.io/recipes/samtools/README.html	https://www.htslib.org/doc/samtools.html
SeqKit2	General toolkit for manipulating FASTA or FASTQ sequence files	https://github.com/shenwei356/seqkit	https://bioconda.github.io/recipes/seqkit/README.html	https://bioinf.shenwei.me/seqkit
sourmash	Detecting microbial contaminant contigs in nematode genome assemblies	https://github.com/sourmash-bio/sourmash		https://sourmash.readthedocs.io/en/latest
STAG	Computation of species trees as part of OrthoFinder analyses	https://github.com/davidemms/STAG
STRIDE	Rooting of species trees computed by STAG as part of OrthoFinder analyses	https://github.com/davidemms/STRIDE
table2asn (NCBI)	Automatically creating sequence records for submission to GenBank	https://ftp.ncbi.nlm.nih.gov/asn1-converters/by_program/table2asn		https://ftp.ncbi.nlm.nih.gov/asn1-converters/by_program/table2asn/DOCUMENTATION/table2asn_readme.txt
TRF	Identifying tandem repeats in DNA sequences	https://github.com/Benson-Genomics-Lab/TRF		https://tandem.bu.edu/trf/help
Trinity	Assembling cDNA sequences from Illumina RNA-seq reads	https://github.com/trinityrnaseq/trinityrnaseq	https://bioconda.github.io/recipes/trinity/README.html	https://github.com/trinityrnaseq/trinityrnaseq/wiki
TSEBRA	Merging two or more sets of protein-coding gene predictions by AUGUSTUS or BRAKER2	https://github.com/Gaius-Augustus/TSEBRA
UCSC TwoBit tools	Storage of genomic sequences in compressed UCSC TwoBit format	https://github.com/ucscGenomeBrowser/kent		https://github.com/ucscGenomeBrowser/kent/blob/master/src/hg/htdocs/goldenPath/help/twoBit.html
vis_ALG	Visualizing ancestral linkage (Nigon) groups by BUSCO in genome sequences (chromosomes)	https://github.com/pgonzale60/vis_ALG
