## Supplementary Table S7 for "Genomes of the entomopathogenic nematode *Steinernema hermaphroditum* and its associated bacteria"

### Sheet: Genomes
Species	Comments	URL
Caenorhabditis elegans	Used to compare genome assembly statistics and BUSCO completeness	ftp://ftp.ebi.ac.uk/pub/databases/wormbase/releases/WS293/species/c_elegans/PRJNA13758/c_elegans.PRJNA13758.WS293.genomic_softmasked.fa.gz
Steinernema carpocapsae (2019)	Used to compare genome assembly statistics and BUSCO completeness	ftp://ftp.ebi.ac.uk/pub/databases/wormbase/parasite/releases/WBPS19/species/steinernema_carpocapsae/PRJNA202318/steinernema_carpocapsae.PRJNA202318.WBPS19.genomic_softmasked.fa.gz
Strongyloides ratti	Used to compare genome assembly statistics and BUSCO completeness	ftp://ftp.ebi.ac.uk/pub/databases/wormbase/parasite/releases/WBPS19/species/strongyloides_ratti/PRJEB125/strongyloides_ratti.PRJEB125.WBPS19.genomic_softmasked.fa.gz

### Sheet: Repetitive DNA
Species	Comments	URL
Caenorhabditis elegans	Used to filter naive outputs of RepeatModeler2	ftp://ftp.wormbase.org/pub/wormbase/releases/WS285/species/c_elegans/PRJNA13758/c_elegans.PRJNA13758.WS285.transposons.fa.gz

### Sheet: Proteomes
Species	Comments	URL
Arabidopsis thaliana (from RefSeq)	Used in EnTAP as part of a UniProt database for assigning Gene Ontology terms	https://www.ncbi.nlm.nih.gov/protein/?term=txid3702%5BOrganism%3Anoexp%5D+AND+srcdb_refseq%5BPROP%5D
Arabidopsis thaliana (from UniProt)	Used in EnTAP as part of a UniProt database for assigning Gene Ontology terms	https://ftp.uniprot.org/pub/databases/uniprot/current_release/knowledgebase/reference_proteomes/Eukaryota/UP000006548/UP000006548_3702.fasta.gz
Ancylostoma ceylanicum	Used in OrthoFinder to identify orthologs	ftp://ftp.ebi.ac.uk/pub/databases/wormbase/parasite/releases/WBPS19/species/ancylostoma_ceylanicum/PRJNA231479/ancylostoma_ceylanicum.PRJNA231479.WBPS19.protein.fa.gz
Angiostrongylus vasorum	Used in OrthoFinder to identify orthologs	ftp://ftp.ebi.ac.uk/pub/databases/wormbase/parasite/releases/WBPS19/species/angiostrongylus_vasorum/PRJNA663250/angiostrongylus_vasorum.PRJNA663250.WBPS19.protein.fa.gz
Ascaris suum	Used in OrthoFinder to identify orthologs	ftp://ftp.ebi.ac.uk/pub/databases/wormbase/parasite/releases/WBPS19/species/ascaris_suum/PRJNA62057/ascaris_suum.PRJNA62057.WBPS19.protein.fa.gz
Brugia malayi	Used in OrthoFinder to identify orthologs	ftp://ftp.ebi.ac.uk/pub/databases/wormbase/parasite/releases/WBPS19/species/brugia_malayi/PRJNA10729/brugia_malayi.PRJNA10729.WBPS19.protein.fa.gz
Bursaphelenchus okinawaensis	Used in BRAKER2 to guide protein-coding gene predictions	ftp://ftp.ebi.ac.uk/pub/databases/wormbase/parasite/releases/WBPS17/species/bursaphelenchus_okinawaensis/PRJEB40023/bursaphelenchus_okinawaensis.PRJEB40023.WBPS17.protein.fa.gz
Bursaphelenchus xylophilus	Used in OrthoFinder to identify orthologs	ftp://ftp.ebi.ac.uk/pub/databases/wormbase/parasite/releases/WBPS19/species/bursaphelenchus_xylophilus/PRJEB40022/bursaphelenchus_xylophilus.PRJEB40022.WBPS19.protein.fa.gz
Caenorhabditis briggsae	Used in OrthoFinder to identify orthologs	ftp://ftp.ebi.ac.uk/pub/databases/wormbase/releases/WS293/species/c_briggsae/PRJNA10731/c_briggsae.PRJNA10731.WS293.protein.fa.gz
Caenorhabditis elegans	Used in OrthoFinder to identify orthologs; also used to compare protein-coding genes statistics and BUSCO completeness	ftp://ftp.ebi.ac.uk/pub/databases/wormbase/releases/WS293/species/c_elegans/PRJNA13758/c_elegans.PRJNA13758.WS293.protein.fa.gz
Caenorhabditis elegans	Used to filter naive outputs of RepeatModeler2	ftp://ftp.wormbase.org/pub/wormbase/releases/WS285/species/c_elegans/PRJNA13758/c_elegans.PRJNA13758.WS285.protein.fa.gz
Caenorhabditis elegans (from RefSeq)	Used in EnTAP as part of a UniProt database for assigning Gene Ontology terms	https://www.ncbi.nlm.nih.gov/protein/?term=txid6239%5BOrganism%3Anoexp%5D+AND+srcdb_refseq%5BPROP%5D
Caenorhabditis elegans (from UniProt)	Used in EnTAP as part of a UniProt database for assigning Gene Ontology terms	https://ftp.uniprot.org/pub/databases/uniprot/current_release/knowledgebase/reference_proteomes/Eukaryota/UP000001940/UP000001940_6239.fasta.gz
Dictyostelium discoideum AX4 (from RefSeq)	Used in EnTAP as part of a UniProt database for assigning Gene Ontology terms	https://www.ncbi.nlm.nih.gov/protein/?term=txid352472%5BOrganism%3Anoexp%5D+AND+srcdb_refseq%5BPROP%5D
Dictyostelium discoideum (from UniProt)	Used in EnTAP as part of a UniProt database for assigning Gene Ontology terms	https://ftp.uniprot.org/pub/databases/uniprot/current_release/knowledgebase/reference_proteomes/Eukaryota/UP000002195/UP000002195_44689.fasta.gz
Drosophila melanogaster (from RefSeq)	Used in EnTAP as part of a UniProt database for assigning Gene Ontology terms	https://www.ncbi.nlm.nih.gov/protein/?term=txid7227%5BOrganism%3Anoexp%5D+AND+srcdb_refseq%5BPROP%5D
Drosophila melanogaster (from UniProt)	Used in EnTAP as part of a UniProt database for assigning Gene Ontology terms	https://ftp.uniprot.org/pub/databases/uniprot/current_release/knowledgebase/reference_proteomes/Eukaryota/UP000000803/UP000000803_7227.fasta.gz
Enterobius vermicularis	Used in OrthoFinder to identify orthologs	ftp://ftp.ebi.ac.uk/pub/databases/wormbase/parasite/releases/WBPS19/species/enterobius_vermicularis/PRJEB503/enterobius_vermicularis.PRJEB503.WBPS19.protein.fa.gz
Homo sapiens (from RefSeq)	Used in EnTAP as part of a UniProt database for assigning Gene Ontology terms	https://www.ncbi.nlm.nih.gov/protein/?term=txid9606%5BOrganism%3Anoexp%5D+AND+srcdb_refseq%5BPROP%5D
Homo sapiens (from UniProt)	Used in EnTAP as part of a UniProt database for assigning Gene Ontology terms	https://ftp.uniprot.org/pub/databases/uniprot/current_release/knowledgebase/reference_proteomes/Eukaryota/UP000005640/UP000005640_9606.fasta.gz
Globodera rostochiensis	Used in OrthoFinder to identify orthologs	ftp://ftp.ebi.ac.uk/pub/databases/wormbase/parasite/releases/WBPS19/species/globodera_rostochiensis/L22_PRJNA695196/globodera_rostochiensis.L22_PRJNA695196.WBPS19.protein.fa.gz
Haemonchus contortus	Used in OrthoFinder to identify orthologs	ftp://ftp.ebi.ac.uk/pub/databases/wormbase/parasite/releases/WBPS19/species/haemonchus_contortus/PRJEB506/haemonchus_contortus.PRJEB506.WBPS19.protein.fa.gz
Heterodera glycines	Used in OrthoFinder to identify orthologs	ftp://ftp.ebi.ac.uk/pub/databases/wormbase/parasite/releases/WBPS19/species/heterodera_glycines/PRJNA381081/heterodera_glycines.PRJNA381081.WBPS19.protein.fa.gz
Mus musculus (from RefSeq)	Used in EnTAP as part of a UniProt database for assigning Gene Ontology terms	https://www.ncbi.nlm.nih.gov/protein/?term=txid10090%5BOrganism%3Anoexp%5D+AND+srcdb_refseq%5BPROP%5D
Mus musculus (from UniProt)	Used in EnTAP as part of a UniProt database for assigning Gene Ontology terms	https://ftp.uniprot.org/pub/databases/uniprot/current_release/knowledgebase/reference_proteomes/Eukaryota/UP000000589/UP000000589_10090.fasta.gz
Panagrellus redivivus	Used in BRAKER2 to guide protein-coding gene predictions	ftp://ftp.ebi.ac.uk/pub/databases/wormbase/parasite/releases/WBPS17/species/panagrellus_redivivus/PRJNA186477/panagrellus_redivivus.PRJNA186477.WBPS17.protein.fa.gz
Panagrellus redivivus	Used in OrthoFinder to identify orthologs	ftp://ftp.ebi.ac.uk/pub/databases/wormbase/parasite/releases/WBPS19/species/panagrellus_redivivus/PRJNA186477/panagrellus_redivivus.PRJNA186477.WBPS19.protein.fa.gz
Parastrongyloides trichosuri	Used in OrthoFinder to identify orthologs	ftp://ftp.ebi.ac.uk/pub/databases/wormbase/parasite/releases/WBPS19/species/parastrongyloides_trichosuri/PRJEB515/parastrongyloides_trichosuri.PRJEB515.WBPS19.protein.fa.gz
Pristionchus pacificus	Used in OrthoFinder to identify orthologs.	ftp://ftp.ebi.ac.uk/pub/databases/wormbase/releases/WS293/species/p_pacificus/PRJNA12644/p_pacificus.PRJNA12644.WS293.protein.fa.gz
Rhabditophanes diutinus (KR3021)	Used in BRAKER2 to guide protein-coding gene predictions	ftp://ftp.ebi.ac.uk/pub/databases/wormbase/parasite/releases/WBPS17/species/rhabditophanes_kr3021/PRJEB1297/rhabditophanes_kr3021.PRJEB1297.WBPS17.protein.fa.gz
Rhabditophanes diutinus (KR3021)	Used in OrthoFinder to identify orthologs	ftp://ftp.ebi.ac.uk/pub/databases/wormbase/parasite/releases/WBPS19/species/rhabditophanes_kr3021/PRJEB1297/rhabditophanes_kr3021.PRJEB1297.WBPS19.protein.fa.gz
Romanomermis culicivorax	Used in OrthoFinder to identify orthologs	ftp://ftp.ebi.ac.uk/pub/databases/wormbase/parasite/releases/WBPS19/species/romanomermis_culicivorax/PRJEB1358/romanomermis_culicivorax.PRJEB1358.WBPS19.protein.fa.gz
Saccharomyces cerevisiae S288C (from RefSeq)	Used in EnTAP as part of a UniProt database for assigning Gene Ontology terms	https://www.ncbi.nlm.nih.gov/protein/?term=txid559292%5BOrganism%3Anoexp%5D+AND+srcdb_refseq%5BPROP%5D
Saccharomyces cerevisiae (from UniProt)	Used in EnTAP as part of a UniProt database for assigning Gene Ontology terms	https://ftp.uniprot.org/pub/databases/uniprot/current_release/knowledgebase/reference_proteomes/Eukaryota/UP000002311/UP000002311_559292.fasta.gz
Schizosaccharomyces pombe (from RefSeq)	Used in EnTAP as part of a UniProt database for assigning Gene Ontology terms	https://www.ncbi.nlm.nih.gov/protein/?term=txid4896%5BOrganism%3Anoexp%5D+AND+srcdb_refseq%5BPROP%5D
Schizosaccharomyces pombe (from UniProt)	Used in EnTAP as part of a UniProt database for assigning Gene Ontology terms	https://ftp.uniprot.org/pub/databases/uniprot/current_release/knowledgebase/reference_proteomes/Eukaryota/UP000002485/UP000002485_284812.fasta.gz
Steinernema carpocapsae (Serra et al., 2019)	Used in BRAKER2 to guide protein-coding gene predictions	ftp://ftp.ebi.ac.uk/pub/databases/wormbase/parasite/releases/WBPS17/species/steinernema_carpocapsae/PRJNA202318/steinernema_carpocapsae.PRJNA202318.WBPS17.protein.fa.gz
Steinernema carpocapsae (Serra et al., 2019)	Used in OrthoFinder to identify orthologs; also used to compare protein-coding genes statistics and BUSCO completeness	ftp://ftp.ebi.ac.uk/pub/databases/wormbase/parasite/releases/WBPS19/species/steinernema_carpocapsae/PRJNA202318/steinernema_carpocapsae.PRJNA202318.WBPS19.protein.fa.gz
Steinernema carpocapsae (Dillman et al., 2015)	Used in OrthoFinder to identify orthologs	ftp://ftp.ebi.ac.uk/pub/databases/wormbase/parasite/releases/WBPS19/species/steinernema_carpocapsae/V1_PRJNA202318/steinernema_carpocapsae.V1_PRJNA202318.WBPS19.protein.fa.gz
Steinernema feltiae (Dillman et al., 2015)	Used in BRAKER2 to guide protein-coding gene predictions	ftp://ftp.ebi.ac.uk/pub/databases/wormbase/parasite/releases/WBPS17/species/steinernema_feltiae/PRJNA204661/steinernema_feltiae.PRJNA204661.WBPS17.protein.fa.gz
Steinernema feltiae (Fu et al., 2020)	Used in BRAKER2 to guide protein-coding gene predictions	ftp://ftp.ebi.ac.uk/pub/databases/wormbase/parasite/releases/WBPS17/species/steinernema_feltiae/PRJNA353610/steinernema_feltiae.PRJNA353610.WBPS17.protein.fa.gz
Steinernema feltiae (Dillman et al., 2015)	Used in OrthoFinder to identify orthologs	ftp://ftp.ebi.ac.uk/pub/databases/wormbase/parasite/releases/WBPS19/species/steinernema_feltiae/PRJNA204661/steinernema_feltiae.PRJNA204661.WBPS19.protein.fa.gz
Steinernema glaseri	Used in BRAKER2 to guide protein-coding gene predictions	ftp://ftp.ebi.ac.uk/pub/databases/wormbase/parasite/releases/WBPS17/species/steinernema_glaseri/PRJNA204943/steinernema_glaseri.PRJNA204943.WBPS17.protein.fa.gz
Steinernema glaseri	Used in OrthoFinder to identify orthologs	ftp://ftp.ebi.ac.uk/pub/databases/wormbase/parasite/releases/WBPS19/species/steinernema_glaseri/PRJNA204943/steinernema_glaseri.PRJNA204943.WBPS19.protein.fa.gz
Steinernema monticolum	Used in BRAKER2 to guide protein-coding gene predictions	ftp://ftp.ebi.ac.uk/pub/databases/wormbase/parasite/releases/WBPS17/species/steinernema_monticolum/PRJNA205067/steinernema_monticolum.PRJNA205067.WBPS17.protein.fa.gz
Steinernema monticolum	Used in OrthoFinder to identify orthologs	ftp://ftp.ebi.ac.uk/pub/databases/wormbase/parasite/releases/WBPS19/species/steinernema_monticolum/PRJNA205067/steinernema_monticolum.PRJNA205067.WBPS19.protein.fa.gz
Steinernema scapterisci	Used in BRAKER2 to guide protein-coding gene predictions	ftp://ftp.ebi.ac.uk/pub/databases/wormbase/parasite/releases/WBPS17/species/steinernema_scapterisci/PRJNA204942/steinernema_scapterisci.PRJNA204942.WBPS17.protein.fa.gz
Steinernema scapterisci	Used in OrthoFinder to identify orthologs	ftp://ftp.ebi.ac.uk/pub/databases/wormbase/parasite/releases/WBPS19/species/steinernema_scapterisci/PRJNA204942/steinernema_scapterisci.PRJNA204942.WBPS19.protein.fa.gz
Strongyloides ratti	Used in BRAKER2 to guide protein-coding gene predictions	ftp://ftp.ebi.ac.uk/pub/databases/wormbase/parasite/releases/WBPS17/species/strongyloides_ratti/PRJEB125/strongyloides_ratti.PRJEB125.WBPS17.protein.fa.gz
Strongyloides ratti	Used in OrthoFinder to identify orthologs; also used to compare protein-coding genes statistics and BUSCO completeness	ftp://ftp.ebi.ac.uk/pub/databases/wormbase/parasite/releases/WBPS19/species/strongyloides_ratti/PRJEB125/strongyloides_ratti.PRJEB125.WBPS19.protein.fa.gz
Strongyloides stercoralis	Used in OrthoFinder to identify orthologs	ftp://ftp.ebi.ac.uk/pub/databases/wormbase/parasite/releases/WBPS19/species/strongyloides_stercoralis/PRJNA930454/strongyloides_stercoralis.PRJNA930454.WBPS19.protein.fa.gz
Trichinella spiralis	Used in OrthoFinder to identify orthologs	ftp://ftp.ebi.ac.uk/pub/databases/wormbase/parasite/releases/WBPS19/species/trichinella_spiralis/PRJNA12603/trichinella_spiralis.PRJNA12603.WBPS19.protein.fa.gz

### Sheet: RNA-seq
Species	Sex and replicate	Detailed annotation	SRA accession	URL
Steinenema carpocapsae	Whole male, replicate 1	NextSeq 500 paired end sequencing; GSM4729440: sc_male_whole_rep1; Steinernema carpocapsae; RNA-Seq	https://www.ebi.ac.uk/ena/browser/view/SRX8957149	ftp://ftp.sra.ebi.ac.uk/vol1/fastq/SRR124/030/SRR12462830/SRR12462830_1.fastq.gz
Steinenema carpocapsae	Whole male, replicate 1	NextSeq 500 paired end sequencing; GSM4729440: sc_male_whole_rep1; Steinernema carpocapsae; RNA-Seq	https://www.ebi.ac.uk/ena/browser/view/SRX8957149	ftp://ftp.sra.ebi.ac.uk/vol1/fastq/SRR124/030/SRR12462830/SRR12462830_2.fastq.gz
Steinenema carpocapsae	Whole male, replicate 2	NextSeq 500 paired end sequencing; GSM4729441: sc_male_whole_rep2; Steinernema carpocapsae; RNA-Seq	https://www.ebi.ac.uk/ena/browser/view/SRX8957150	ftp://ftp.sra.ebi.ac.uk/vol1/fastq/SRR124/031/SRR12462831/SRR12462831_1.fastq.gz
Steinenema carpocapsae	Whole male, replicate 2	NextSeq 500 paired end sequencing; GSM4729441: sc_male_whole_rep2; Steinernema carpocapsae; RNA-Se	https://www.ebi.ac.uk/ena/browser/view/SRX8957150	ftp://ftp.sra.ebi.ac.uk/vol1/fastq/SRR124/031/SRR12462831/SRR12462831_2.fastq.gz
Steinenema carpocapsae	Whole male, replicate 3	NextSeq 500 paired end sequencing; GSM4729442: sc_male_whole_rep3; Steinernema carpocapsae; RNA-Seq	https://www.ebi.ac.uk/ena/browser/view/SRX8957151	ftp://ftp.sra.ebi.ac.uk/vol1/fastq/SRR124/032/SRR12462832/SRR12462832_1.fastq.gz
Steinenema carpocapsae	Whole male, replicate 3	NextSeq 500 paired end sequencing; GSM4729442: sc_male_whole_rep3; Steinernema carpocapsae; RNA-Seq	https://www.ebi.ac.uk/ena/browser/view/SRX8957151	ftp://ftp.sra.ebi.ac.uk/vol1/fastq/SRR124/032/SRR12462832/SRR12462832_2.fastq.gz
Steinenema carpocapsae	Whole female, replicate 1	NextSeq 500 paired end sequencing; GSM4729431: sc_female_whole_rep1; Steinernema carpocapsae; RNA-Seq	https://www.ebi.ac.uk/ena/browser/view/SRX8957140	ftp://ftp.sra.ebi.ac.uk/vol1/fastq/SRR124/021/SRR12462821/SRR12462821_1.fastq.gz
Steinenema carpocapsae	Whole female, replicate 1	NextSeq 500 paired end sequencing; GSM4729431: sc_female_whole_rep1; Steinernema carpocapsae; RNA-Seq	https://www.ebi.ac.uk/ena/browser/view/SRX8957140	ftp://ftp.sra.ebi.ac.uk/vol1/fastq/SRR124/021/SRR12462821/SRR12462821_2.fastq.gz
Steinenema carpocapsae	Whole female, replicate 2	NextSeq 500 paired end sequencing; GSM4729432: sc_female_whole_rep2; Steinernema carpocapsae; RNA-Seq	https://www.ebi.ac.uk/ena/browser/view/SRX8957141	ftp://ftp.sra.ebi.ac.uk/vol1/fastq/SRR124/022/SRR12462822/SRR12462822_1.fastq.gz
Steinenema carpocapsae	Whole female, replicate 2	NextSeq 500 paired end sequencing; GSM4729432: sc_female_whole_rep2; Steinernema carpocapsae; RNA-Seq	https://www.ebi.ac.uk/ena/browser/view/SRX8957141	ftp://ftp.sra.ebi.ac.uk/vol1/fastq/SRR124/022/SRR12462822/SRR12462822_2.fastq.gz
Steinenema carpocapsae	Whole female, replicate 3	NextSeq 500 paired end sequencing; GSM4729433: sc_female_whole_rep3; Steinernema carpocapsae; RNA-Seq	https://www.ebi.ac.uk/ena/browser/view/SRX8957142	ftp://ftp.sra.ebi.ac.uk/vol1/fastq/SRR124/023/SRR12462823/SRR12462823_1.fastq.gz
Steinenema carpocapsae	Whole female, replicate 3	NextSeq 500 paired end sequencing; GSM4729433: sc_female_whole_rep3; Steinernema carpocapsae; RNA-Seq	https://www.ebi.ac.uk/ena/browser/view/SRX8957142	ftp://ftp.sra.ebi.ac.uk/vol1/fastq/SRR124/023/SRR12462823/SRR12462823_2.fastq.gz

### Sheet: Motifs
Database	Comments	URL
Pfam 36. 0 motifs	Identify Pfam motifs in proteins via HMMER	ftp://ftp.ebi.ac.uk/pub/databases/Pfam/releases/Pfam36.0/Pfam-A.hmm.gz

### Sheet: GFFs
Species	Comments	URL
Gordionus_montsenyensis	Used to extract proteins with clearly identified genes	https://ftp.ncbi.nlm.nih.gov/genomes/all/GCF/954/871/325/GCF_954871325.1_tfGorSpeb1-WG-v2/GCF_954871325.1_tfGorSpeb1-WG-v2_protein.gpff.gz
